# Supervised learning of high-confidence phenotypic subpopulations from single-cell data

**DOI:** 10.1101/2023.03.23.533712

**Authors:** Tao Ren, Canping Chen, Alexey V. Danilov, Susan Liu, Xiangnan Guan, Shunyi Du, Xiwei Wu, Mara H. Sherman, Paul T. Spellman, Lisa M. Coussens, Andrew C. Adey, Gordon B. Mills, Ling-Yun Wu, Zheng Xia

**Author notes:** Corresponding authors: Zheng Xia, Ph.D.; Ling-Yun Wu, Ph.D.

## Abstract

Accurately identifying phenotype-relevant cell subsets from heterogeneous cell populations is crucial for delineating the underlying mechanisms driving biological or clinical phenotypes. Here, by deploying a learning with rejection strategy, we developed a novel supervised learning framework called PENCIL to identify subpopulations associated with categorical or continuous phenotypes from single-cell data. By embedding a feature selection function into this flexible framework, for the first time, we were able to select informative features and identify cell subpopulations simultaneously, which enables the accurate identification of phenotypic subpopulations otherwise missed by methods incapable of concurrent gene selection. Furthermore, the regression mode of PENCIL presents a novel ability for supervised phenotypic trajectory learning of subpopulations from single-cell data. We conducted comprehensive simulations to evaluate PENCIL’s versatility in simultaneous gene selection, subpopulation identification and phenotypic trajectory prediction. PENCIL is fast and scalable to analyze 1 million cells within 1 hour. Using the classification mode, PENCIL detected T-cell subpopulations associated with melanoma immunotherapy outcomes. Moreover, when applied to scRNA-seq of a mantle cell lymphoma patient with drug treatment across multiple time points, the regression mode of PENCIL revealed a transcriptional treatment response trajectory. Collectively, our work introduces a scalable and flexible infrastructure to accurately identify phenotype-associated subpopulations from single-cell data.
