## Supplementary Table 2 for "Supervised learning of high-confidence phenotypic subpopulations from single-cell data"

	term	adjusted P-value	estimate
H3F3B	pred.time	4.70E-138	-0.58482278
KLF6	pred.time	1.88E-90	-0.707956052
NFKBIA	pred.time	2.59E-80	-1.250795026
IER2	pred.time	7.42E-53	-0.769414499
IER5	pred.time	8.17E-51	-0.887186812
HIST1H1C	pred.time	5.85E-50	-0.728438872
H1FX	pred.time	2.60E-44	-0.679848929
JUN	pred.time	7.38E-38	-0.396005396
IGLC3	pred.time	1.32E-29	0.160070385
DYNLL1	pred.time	4.09E-27	0.454607042
RHOB	pred.time	6.83E-27	-0.516644893
HIST1H1E	pred.time	7.35E-25	-0.572847074
IFRD1	pred.time	3.68E-24	-0.626503598
HSPA8	pred.time	3.73E-23	0.37903228
KLF2	pred.time	3.76E-23	-0.392464014
MT-CO2	pred.time	1.95E-20	-0.151496315
JUNB	pred.time	2.84E-20	-0.444512668
TRA2B	pred.time	8.75E-19	-0.285193293
MT-ND5	pred.time	1.64E-18	-0.190910109
B2M	pred.time	5.08E-18	0.111167328
HNRNPF	pred.time	2.71E-17	0.462937884
GADD45B	pred.time	1.69E-16	-0.45838197
UBC	pred.time	2.45E-16	-0.154159077
PMAIP1	pred.time	9.03E-16	-0.393389447
STK17A	pred.time	2.05E-14	0.405158334
ARRDC3	pred.time	2.20E-14	-0.734651589
TSC22D3	pred.time	2.21E-13	-0.302955123
EIF1	pred.time	7.53E-13	-0.12293754
CCNL1	pred.time	1.62E-12	-0.300234962
AC004687.1	pred.time	5.34E-12	-0.368692468
HSPE1	pred.time	2.50E-10	0.38637277
HIST1H1D	pred.time	3.83E-09	-0.552821715
ZFP36	pred.time	3.92E-09	-0.317937505
NEAT1	pred.time	4.45E-09	-0.229513671
CCR7	pred.time	1.89E-08	0.414926284
JUND	pred.time	3.25E-08	-0.15696248
HMGB2	pred.time	6.90E-08	-0.41204481
MIR29B2CHG	pred.time	4.89E-07	-0.539759584
RPS10	pred.time	5.13E-07	0.095356902
ACTR3	pred.time	9.99E-07	0.229742575
VMP1	pred.time	1.95E-06	-0.364111742
HSP90AA1	pred.time	3.45E-06	0.142254457
RBM3	pred.time	3.81E-06	-0.197010542
PNRC1	pred.time	3.91E-06	-0.20874295
DDX24	pred.time	4.99E-06	-0.18384379
NFKBIZ	pred.time	5.88E-06	-0.385086833
ATP6V0E1	pred.time	9.29E-06	0.247787396
SNX2	pred.time	9.81E-06	0.243937162
AC253572.2	pred.time	1.01E-05	-0.488436656
PDCD4	pred.time	1.08E-05	0.197182728
AL021155.5	pred.time	1.20E-05	-0.397937435
HSPH1	pred.time	1.55E-05	0.705123811
PDIA6	pred.time	1.63E-05	0.344201839
FUS	pred.time	1.73E-05	-0.17989042
SEPTIN7	pred.time	1.74E-05	0.149850246
EMP3	pred.time	1.79E-05	-0.21436234
RPL15	pred.time	2.51E-05	0.076267124
MBP	pred.time	3.06E-05	0.252702308
PBXIP1	pred.time	4.94E-05	0.452088655
OAZ1	pred.time	7.59E-05	0.113696146
AHSA1	pred.time	9.07E-05	0.421050989
OTUD1	pred.time	9.25E-05	-0.379526778
SOD1	pred.time	9.58E-05	0.144979347
HIST4H4	pred.time	0.000132978	-0.642219383
SAT1	pred.time	0.000137145	-0.244047812
SNHG9	pred.time	0.000153326	-0.355288694
MYL12A	pred.time	0.000173065	0.150792955
CD53	pred.time	0.000193597	0.201589489
PDIA3	pred.time	0.000223325	0.227843779
SELENOT	pred.time	0.000246026	0.355685189
SPCS2	pred.time	0.000291492	0.288653282
TUBB4B	pred.time	0.000297621	-0.331353148
AC007952.4	pred.time	0.00038567	-0.350220416
PPP1R10	pred.time	0.000492689	-0.278989059
LAMTOR5	pred.time	0.000562455	0.204145042
SRSF5	pred.time	0.000614238	0.115722933
RAN	pred.time	0.000693882	0.220647599
ISG20	pred.time	0.000705303	0.199257448
SOCS3	pred.time	0.00075576	-0.843259222
IRF1	pred.time	0.000780476	-0.309436472
MT-CO1	pred.time	0.000902124	-0.079594287
ZNF22	pred.time	0.001078092	0.390691078
NFKBID	pred.time	0.001120837	-0.57152093
AL627171.1	pred.time	0.001128428	-0.605192242
H3F3A	pred.time	0.001152672	0.117041923
SDR42E2	pred.time	0.001247368	-0.724612585
ZCCHC10	pred.time	0.00142697	0.363903153
SMC3	pred.time	0.001476659	0.32289108
EEF1D	pred.time	0.001919049	-0.088268479
HSPD1	pred.time	0.002230728	0.26459005
HIST2H2AC	pred.time	0.002642549	-0.357319413
EPS8	pred.time	0.003030071	-0.662075846
SWAP70	pred.time	0.003397711	0.177214607
TCL1A	pred.time	0.003450348	0.384781518
SARAF	pred.time	0.003464189	0.175927703
RRN3	pred.time	0.00367296	0.600569474
TSPYL2	pred.time	0.004362036	-0.326635397
PPDPF	pred.time	0.00453852	-0.147687583
SDHD	pred.time	0.004705831	0.607398602
ILF3-DT	pred.time	0.004744901	-0.266567821
HIST1H4C	pred.time	0.004914417	-0.260603597
GPR65	pred.time	0.006374743	0.62210494
HLA-DRA	pred.time	0.006729268	0.099712757
HSPA4	pred.time	0.007333918	0.299582734
BTG2	pred.time	0.00751756	-0.177716758
PRDX3	pred.time	0.00773481	0.473330042
DDX3X	pred.time	0.007793813	0.210780155
HNRNPM	pred.time	0.008045708	0.197994262
PPP1R15A	pred.time	0.008530208	-0.230590433
COPB2	pred.time	0.008711198	0.448206992
SF1	pred.time	0.009265283	-0.140004395
NDUFB3	pred.time	0.010686033	0.250896589
MYLIP	pred.time	0.010926255	-0.34551372
TOP2B	pred.time	0.011236247	0.285565805
MT-ND4	pred.time	0.011306201	-0.076749562
YME1L1	pred.time	0.013156508	-0.234856309
DPM1	pred.time	0.013209136	0.497169196
PRKAR1A	pred.time	0.013215098	0.273628726
TRIM8	pred.time	0.014685649	-0.343587003
HIST2H2BE	pred.time	0.014694192	-0.526180182
AC133644.2	pred.time	0.016203009	0.363510073
SLC38A2	pred.time	0.018096248	-0.175124397
RASGRP2	pred.time	0.020282805	-0.157268691
DUSP1	pred.time	0.020320246	-0.185297279
CIAO2A	pred.time	0.020331381	0.280617508
IGHM	pred.time	0.020372275	0.074067926
Z93241.1	pred.time	0.022086518	-0.353377412
PTGES3	pred.time	0.022846927	0.178920168
BANK1	pred.time	0.024445595	0.097780991
DUSP2	pred.time	0.027707649	-0.566913155
PPP1R2	pred.time	0.028048297	-0.183433696
CDKN1A	pred.time	0.028690684	-0.360263714
PSMB8	pred.time	0.028954999	0.175778773
NDE1	pred.time	0.029148625	-0.384685586
IMP3	pred.time	0.029237333	0.328896563
HSD17B4	pred.time	0.029379629	0.363308942
HNRNPH2	pred.time	0.031589607	0.468599
TMSB4X	pred.time	0.032643382	0.07203583
LINC01578	pred.time	0.033171404	-0.154874858
AL118516.1	pred.time	0.034321517	-0.448599968
AL627171.2	pred.time	0.034527583	-0.377132456
ZBTB10	pred.time	0.038014263	-0.348702563
HNRNPA3	pred.time	0.040197846	0.142105727
MT-ND6	pred.time	0.042616838	-0.197298147
TNFAIP8	pred.time	0.047289186	0.195438435
